# Discrepancies between ChIP-seq and CUT&Tag histone mark profiles are explained by GC content and chromatin accessibility

**DOI:** 10.64898/2026.09.22.753564

**Authors:** Eduardo Modolo, Lauren Patel, Oren Ram, Itamar Simon, Eric Mendenhall, Sven Heinz, Christopher Benner, Alon Goren

**Author notes:** Correspondence to: Alon Goren –.

## Abstract

Chromatin profiling methods, such as ChIP-seq (chromatin immunoprecipitation followed by sequencing), are used to characterize the genomic localization of DNA-associated proteins. While ChIP and ChIP-seq have been used for decades, an orthogonal approach, CUT&Tag (Cleavage Under Targets and Tagmentation), is gaining popularity as an efficient and cost-effective alternative. Although previous comparative studies note discrepancies in signal-to-noise ratios and detection bias at certain genomic regions, many differences between ChIP-seq and CUT&Tag results remain largely unreconciled. Here, we systematically investigate the disagreeing signals captured by these two methods across well annotated genomic regions. We assess multiple histone mark profiles generated by different groups in two cell lines (K562 and MCF-7). Overall, our analysis indicates that compared to ChIP-seq, CUT&Tag may have limited sensitivity in low-GC environments and, as previously observed^1–3^, increased signal in hyper-accessible chromatin. Notably, within GC-poor regions of active gene bodies and Polycomb-repressed domains, CUT&Tag exhibits a loss of H3K36me3 and H3K27me3 signal, respectively, where occupancy of these histone marks is otherwise expected. Further, active promoters with discrepant H3K4me3 and H3K27ac signal between the two assays differ systematically in GC content and chromatin accessibility. Promoters differentially enriched for CUT&Tag signal relative to ChIP-seq generally show higher, broader GC-content profiles and higher DNase-seq and ATAC-seq signal, while promoters enriched for ChIP-seq signal harbor the opposite characteristics. A local bias for high GC content and/or chromatin accessibility in CUT&Tag may also explain its differing signal patterns at nucleosome-depleted regions (NDRs) compared to ChIP-seq and MNase-seq promoter profiles. Altogether, our results highlight that studies focused on profiling the intensity and structure of histone modification occupancy can be sensitive to potential biases of CUT&Tag to GC content and chromatin accessibility. These characteristics should be accounted for when selecting a chromatin profiling approach, analyzing and interpreting data as well as drawing biological conclusions.
