## Supplementary Data 5 for "Discrepancies between ChIP-seq and CUT&Tag histone mark profiles are explained by GC content and chromatin accessibility"

cell_line	epitope	region_role	region_set	region_desc	comparison	bin_class	n_bins	method	peak_caller	peak_set	n_peaks	n_bins_overlapping	pct_bins_overlapping
K562	H3K4me3	primary	promoter_full	active promoters	CnT_H3K4me3_K562_KayaOkur_2020_rep1_2020_rep2_VS_chip_H3K4me3_K562_Bernstein_2017_rep1_2017_rep2	ChIP-seq enriched	2591	ChIP-seq	MACS2	ChIP-seq MACS2	22716	2472	95.41
K562	H3K4me3	primary	promoter_full	active promoters	CnT_H3K4me3_K562_KayaOkur_2020_rep1_2020_rep2_VS_chip_H3K4me3_K562_Bernstein_2017_rep1_2017_rep2	ChIP-seq enriched	2591	CUT&Tag	MACS2	CUT&Tag MACS2	9821	1473	56.85
K562	H3K4me3	primary	promoter_full	active promoters	CnT_H3K4me3_K562_KayaOkur_2020_rep1_2020_rep2_VS_chip_H3K4me3_K562_Bernstein_2017_rep1_2017_rep2	CUT&Tag enriched	1446	ChIP-seq	MACS2	ChIP-seq MACS2	22716	1410	97.51
K562	H3K4me3	primary	promoter_full	active promoters	CnT_H3K4me3_K562_KayaOkur_2020_rep1_2020_rep2_VS_chip_H3K4me3_K562_Bernstein_2017_rep1_2017_rep2	CUT&Tag enriched	1446	CUT&Tag	MACS2	CUT&Tag MACS2	9821	1422	98.34
K562	H3K4me3	primary	promoter_full	active promoters	CnT_H3K4me3_K562_KayaOkur_2020_rep1_2020_rep2_VS_chip_H3K4me3_K562_Bernstein_2017_rep1_2017_rep2	Non-differential	6566	ChIP-seq	MACS2	ChIP-seq MACS2	22716	6502	99.03
K562	H3K4me3	primary	promoter_full	active promoters	CnT_H3K4me3_K562_KayaOkur_2020_rep1_2020_rep2_VS_chip_H3K4me3_K562_Bernstein_2017_rep1_2017_rep2	Non-differential	6566	CUT&Tag	MACS2	CUT&Tag MACS2	9821	6477	98.64
K562	H3K4me3	control	promoter_repressed	Polycomb-repressed promoters	CnT_H3K4me3_K562_KayaOkur_2020_rep1_2020_rep2_VS_chip_H3K4me3_K562_Bernstein_2017_rep1_2017_rep2	Negative control	8128	ChIP-seq	MACS2	ChIP-seq MACS2	22716	406	5.00
K562	H3K4me3	control	promoter_repressed	Polycomb-repressed promoters	CnT_H3K4me3_K562_KayaOkur_2020_rep1_2020_rep2_VS_chip_H3K4me3_K562_Bernstein_2017_rep1_2017_rep2	Negative control	8128	CUT&Tag	MACS2	CUT&Tag MACS2	9821	17	0.21
K562	H3K27ac	primary	promoter_full	active promoters	CnT_H3K27ac_K562_Abbasova_2025_ab177r1_2025_ab177r2_VS_chip_H3K27ac_K562_Bernstein_2011_rep2_2022_rep3	ChIP-seq enriched	635	ChIP-seq	MACS2	ChIP-seq MACS2	55729	626	98.58
K562	H3K27ac	primary	promoter_full	active promoters	CnT_H3K27ac_K562_Abbasova_2025_ab177r1_2025_ab177r2_VS_chip_H3K27ac_K562_Bernstein_2011_rep2_2022_rep3	ChIP-seq enriched	635	CUT&Tag	MACS2	CUT&Tag MACS2	35242	524	82.52
K562	H3K27ac	primary	promoter_full	active promoters	CnT_H3K27ac_K562_Abbasova_2025_ab177r1_2025_ab177r2_VS_chip_H3K27ac_K562_Bernstein_2011_rep2_2022_rep3	CUT&Tag enriched	515	ChIP-seq	MACS2	ChIP-seq MACS2	55729	481	93.40
K562	H3K27ac	primary	promoter_full	active promoters	CnT_H3K27ac_K562_Abbasova_2025_ab177r1_2025_ab177r2_VS_chip_H3K27ac_K562_Bernstein_2011_rep2_2022_rep3	CUT&Tag enriched	515	CUT&Tag	MACS2	CUT&Tag MACS2	35242	514	99.81
K562	H3K27ac	primary	promoter_full	active promoters	CnT_H3K27ac_K562_Abbasova_2025_ab177r1_2025_ab177r2_VS_chip_H3K27ac_K562_Bernstein_2011_rep2_2022_rep3	Non-differential	9444	ChIP-seq	MACS2	ChIP-seq MACS2	55729	8819	93.38
K562	H3K27ac	primary	promoter_full	active promoters	CnT_H3K27ac_K562_Abbasova_2025_ab177r1_2025_ab177r2_VS_chip_H3K27ac_K562_Bernstein_2011_rep2_2022_rep3	Non-differential	9444	CUT&Tag	MACS2	CUT&Tag MACS2	35242	8744	92.59
K562	H3K27ac	control	promoter_repressed	Polycomb-repressed promoters	CnT_H3K27ac_K562_Abbasova_2025_ab177r1_2025_ab177r2_VS_chip_H3K27ac_K562_Bernstein_2011_rep2_2022_rep3	Negative control	8128	ChIP-seq	MACS2	ChIP-seq MACS2	55729	120	1.48
K562	H3K27ac	control	promoter_repressed	Polycomb-repressed promoters	CnT_H3K27ac_K562_Abbasova_2025_ab177r1_2025_ab177r2_VS_chip_H3K27ac_K562_Bernstein_2011_rep2_2022_rep3	Negative control	8128	CUT&Tag	MACS2	CUT&Tag MACS2	35242	90	1.11
K562	H3K27me3	primary	polycomb_bins	Polycomb-repressed bins	CnT_H3K27me3_K562_Abbasova_2025_rep1_2025_rep2_VS_chip_H3K27me3_K562_Bernstein_2011_rep1_2022_rep3	ChIP-seq enriched	41312	ChIP-seq	MACS2	ChIP-seq MACS2	359639	31289	75.74
K562	H3K27me3	primary	polycomb_bins	Polycomb-repressed bins	CnT_H3K27me3_K562_Abbasova_2025_rep1_2025_rep2_VS_chip_H3K27me3_K562_Bernstein_2011_rep1_2022_rep3	ChIP-seq enriched	41312	CUT&Tag	MACS2	CUT&Tag MACS2	83833	5449	13.19
K562	H3K27me3	primary	polycomb_bins	Polycomb-repressed bins	CnT_H3K27me3_K562_Abbasova_2025_rep1_2025_rep2_VS_chip_H3K27me3_K562_Bernstein_2011_rep1_2022_rep3	CUT&Tag enriched	43210	ChIP-seq	MACS2	ChIP-seq MACS2	359639	39426	91.24
K562	H3K27me3	primary	polycomb_bins	Polycomb-repressed bins	CnT_H3K27me3_K562_Abbasova_2025_rep1_2025_rep2_VS_chip_H3K27me3_K562_Bernstein_2011_rep1_2022_rep3	CUT&Tag enriched	43210	CUT&Tag	MACS2	CUT&Tag MACS2	83833	43127	99.81
K562	H3K27me3	primary	polycomb_bins	Polycomb-repressed bins	CnT_H3K27me3_K562_Abbasova_2025_rep1_2025_rep2_VS_chip_H3K27me3_K562_Bernstein_2011_rep1_2022_rep3	Non-differential	101360	ChIP-seq	MACS2	ChIP-seq MACS2	359639	77119	76.08
K562	H3K27me3	primary	polycomb_bins	Polycomb-repressed bins	CnT_H3K27me3_K562_Abbasova_2025_rep1_2025_rep2_VS_chip_H3K27me3_K562_Bernstein_2011_rep1_2022_rep3	Non-differential	101360	CUT&Tag	MACS2	CUT&Tag MACS2	83833	73592	72.60
K562	H3K27me3	control	genebody_bins	active gene-body bins	CnT_H3K27me3_K562_Abbasova_2025_rep1_2025_rep2_VS_chip_H3K27me3_K562_Bernstein_2011_rep1_2022_rep3	Negative control	133455	ChIP-seq	MACS2	ChIP-seq MACS2	359639	9642	7.22
K562	H3K27me3	control	genebody_bins	active gene-body bins	CnT_H3K27me3_K562_Abbasova_2025_rep1_2025_rep2_VS_chip_H3K27me3_K562_Bernstein_2011_rep1_2022_rep3	Negative control	133455	CUT&Tag	MACS2	CUT&Tag MACS2	83833	2968	2.22
K562	H3K36me3	primary	genebody_bins	active gene-body bins	CnT_H3K36me3_K562_Wu_2025_rep1_2025_rep2_2025_rep3_2025_rep4_2025_rep5_VS_chip_H3K36me3_K562_Bernstein_2011_rep2_2022_rep3	ChIP-seq enriched	22284	ChIP-seq	MACS2	ChIP-seq MACS2	206140	19317	86.69
K562	H3K36me3	primary	genebody_bins	active gene-body bins	CnT_H3K36me3_K562_Wu_2025_rep1_2025_rep2_2025_rep3_2025_rep4_2025_rep5_VS_chip_H3K36me3_K562_Bernstein_2011_rep2_2022_rep3	ChIP-seq enriched	22284	CUT&Tag	MACS2	CUT&Tag MACS2	78000	3434	15.41
K562	H3K36me3	primary	genebody_bins	active gene-body bins	CnT_H3K36me3_K562_Wu_2025_rep1_2025_rep2_2025_rep3_2025_rep4_2025_rep5_VS_chip_H3K36me3_K562_Bernstein_2011_rep2_2022_rep3	CUT&Tag enriched	13883	ChIP-seq	MACS2	ChIP-seq MACS2	206140	12951	93.29
K562	H3K36me3	primary	genebody_bins	active gene-body bins	CnT_H3K36me3_K562_Wu_2025_rep1_2025_rep2_2025_rep3_2025_rep4_2025_rep5_VS_chip_H3K36me3_K562_Bernstein_2011_rep2_2022_rep3	CUT&Tag enriched	13883	CUT&Tag	MACS2	CUT&Tag MACS2	78000	13353	96.18
K562	H3K36me3	primary	genebody_bins	active gene-body bins	CnT_H3K36me3_K562_Wu_2025_rep1_2025_rep2_2025_rep3_2025_rep4_2025_rep5_VS_chip_H3K36me3_K562_Bernstein_2011_rep2_2022_rep3	Non-differential	95071	ChIP-seq	MACS2	ChIP-seq MACS2	206140	73977	77.81
K562	H3K36me3	primary	genebody_bins	active gene-body bins	CnT_H3K36me3_K562_Wu_2025_rep1_2025_rep2_2025_rep3_2025_rep4_2025_rep5_VS_chip_H3K36me3_K562_Bernstein_2011_rep2_2022_rep3	Non-differential	95071	CUT&Tag	MACS2	CUT&Tag MACS2	78000	56134	59.04
K562	H3K36me3	control	polycomb_bins	Polycomb-repressed bins	CnT_H3K36me3_K562_Wu_2025_rep1_2025_rep2_2025_rep3_2025_rep4_2025_rep5_VS_chip_H3K36me3_K562_Bernstein_2011_rep2_2022_rep3	Negative control	190047	ChIP-seq	MACS2	ChIP-seq MACS2	206140	2448	1.29
K562	H3K36me3	control	polycomb_bins	Polycomb-repressed bins	CnT_H3K36me3_K562_Wu_2025_rep1_2025_rep2_2025_rep3_2025_rep4_2025_rep5_VS_chip_H3K36me3_K562_Bernstein_2011_rep2_2022_rep3	Negative control	190047	CUT&Tag	MACS2	CUT&Tag MACS2	78000	1776	0.93
MCF7	H3K4me3	primary	promoter_full	active promoters	CnT_H3K4me3_MCF7_Tian_2023_rep1_2023_rep2_VS_chip_H3K4me3_MCF7_Bernstein_2017_rep1_2017_rep2	ChIP-seq enriched	1290	ChIP-seq	MACS2	ChIP-seq MACS2	38982	1063	82.40
MCF7	H3K4me3	primary	promoter_full	active promoters	CnT_H3K4me3_MCF7_Tian_2023_rep1_2023_rep2_VS_chip_H3K4me3_MCF7_Bernstein_2017_rep1_2017_rep2	ChIP-seq enriched	1290	CUT&Tag	MACS2	CUT&Tag MACS2	14176	768	59.53
MCF7	H3K4me3	primary	promoter_full	active promoters	CnT_H3K4me3_MCF7_Tian_2023_rep1_2023_rep2_VS_chip_H3K4me3_MCF7_Bernstein_2017_rep1_2017_rep2	CUT&Tag enriched	370	ChIP-seq	MACS2	ChIP-seq MACS2	38982	363	98.11
MCF7	H3K4me3	primary	promoter_full	active promoters	CnT_H3K4me3_MCF7_Tian_2023_rep1_2023_rep2_VS_chip_H3K4me3_MCF7_Bernstein_2017_rep1_2017_rep2	CUT&Tag enriched	370	CUT&Tag	MACS2	CUT&Tag MACS2	14176	370	100.00
MCF7	H3K4me3	primary	promoter_full	active promoters	CnT_H3K4me3_MCF7_Tian_2023_rep1_2023_rep2_VS_chip_H3K4me3_MCF7_Bernstein_2017_rep1_2017_rep2	Non-differential	7071	ChIP-seq	MACS2	ChIP-seq MACS2	38982	7005	99.07
MCF7	H3K4me3	primary	promoter_full	active promoters	CnT_H3K4me3_MCF7_Tian_2023_rep1_2023_rep2_VS_chip_H3K4me3_MCF7_Bernstein_2017_rep1_2017_rep2	Non-differential	7071	CUT&Tag	MACS2	CUT&Tag MACS2	14176	7011	99.15
MCF7	H3K4me3	control	promoter_repressed	Polycomb-repressed promoters	CnT_H3K4me3_MCF7_Tian_2023_rep1_2023_rep2_VS_chip_H3K4me3_MCF7_Bernstein_2017_rep1_2017_rep2	Negative control	4758	ChIP-seq	MACS2	ChIP-seq MACS2	38982	1747	36.72
MCF7	H3K4me3	control	promoter_repressed	Polycomb-repressed promoters	CnT_H3K4me3_MCF7_Tian_2023_rep1_2023_rep2_VS_chip_H3K4me3_MCF7_Bernstein_2017_rep1_2017_rep2	Negative control	4758	CUT&Tag	MACS2	CUT&Tag MACS2	14176	949	19.95
MCF7	H3K27ac	primary	promoter_full	active promoters	CnT_H3K27ac_MCF7_Tian_2023_rep1_2023_rep2_VS_chip_H3K27ac_MCF7_Bernstein_2017_rep1_2017_rep2	ChIP-seq enriched	1467	ChIP-seq	MACS2	ChIP-seq MACS2	72947	1204	82.07
MCF7	H3K27ac	primary	promoter_full	active promoters	CnT_H3K27ac_MCF7_Tian_2023_rep1_2023_rep2_VS_chip_H3K27ac_MCF7_Bernstein_2017_rep1_2017_rep2	ChIP-seq enriched	1467	CUT&Tag	MACS2	CUT&Tag MACS2	25268	1059	72.19
MCF7	H3K27ac	primary	promoter_full	active promoters	CnT_H3K27ac_MCF7_Tian_2023_rep1_2023_rep2_VS_chip_H3K27ac_MCF7_Bernstein_2017_rep1_2017_rep2	CUT&Tag enriched	1052	ChIP-seq	MACS2	ChIP-seq MACS2	72947	982	93.35
MCF7	H3K27ac	primary	promoter_full	active promoters	CnT_H3K27ac_MCF7_Tian_2023_rep1_2023_rep2_VS_chip_H3K27ac_MCF7_Bernstein_2017_rep1_2017_rep2	CUT&Tag enriched	1052	CUT&Tag	MACS2	CUT&Tag MACS2	25268	1051	99.90
MCF7	H3K27ac	primary	promoter_full	active promoters	CnT_H3K27ac_MCF7_Tian_2023_rep1_2023_rep2_VS_chip_H3K27ac_MCF7_Bernstein_2017_rep1_2017_rep2	Non-differential	6211	ChIP-seq	MACS2	ChIP-seq MACS2	72947	5932	95.51
MCF7	H3K27ac	primary	promoter_full	active promoters	CnT_H3K27ac_MCF7_Tian_2023_rep1_2023_rep2_VS_chip_H3K27ac_MCF7_Bernstein_2017_rep1_2017_rep2	Non-differential	6211	CUT&Tag	MACS2	CUT&Tag MACS2	25268	6061	97.58
MCF7	H3K27ac	control	promoter_repressed	Polycomb-repressed promoters	CnT_H3K27ac_MCF7_Tian_2023_rep1_2023_rep2_VS_chip_H3K27ac_MCF7_Bernstein_2017_rep1_2017_rep2	Negative control	4758	ChIP-seq	MACS2	ChIP-seq MACS2	72947	624	13.11
MCF7	H3K27ac	control	promoter_repressed	Polycomb-repressed promoters	CnT_H3K27ac_MCF7_Tian_2023_rep1_2023_rep2_VS_chip_H3K27ac_MCF7_Bernstein_2017_rep1_2017_rep2	Negative control	4758	CUT&Tag	MACS2	CUT&Tag MACS2	25268	665	13.98
MCF7	H3K27me3	primary	polycomb_bins	Polycomb-repressed bins	CnT_H3K27me3_MCF7_Tian_2023_rep1_2023_rep2_2023_rep3_2023_rep4_VS_chip_H3K27me3_MCF7_Bernstein_2017_rep1_2017_rep2	ChIP-seq enriched	17639	ChIP-seq	MACS2	ChIP-seq MACS2	231869	6722	38.11
MCF7	H3K27me3	primary	polycomb_bins	Polycomb-repressed bins	CnT_H3K27me3_MCF7_Tian_2023_rep1_2023_rep2_2023_rep3_2023_rep4_VS_chip_H3K27me3_MCF7_Bernstein_2017_rep1_2017_rep2	ChIP-seq enriched	17639	CUT&Tag	MACS2	CUT&Tag MACS2	62733	1969	11.16
MCF7	H3K27me3	primary	polycomb_bins	Polycomb-repressed bins	CnT_H3K27me3_MCF7_Tian_2023_rep1_2023_rep2_2023_rep3_2023_rep4_VS_chip_H3K27me3_MCF7_Bernstein_2017_rep1_2017_rep2	CUT&Tag enriched	10433	ChIP-seq	MACS2	ChIP-seq MACS2	231869	8233	78.91
MCF7	H3K27me3	primary	polycomb_bins	Polycomb-repressed bins	CnT_H3K27me3_MCF7_Tian_2023_rep1_2023_rep2_2023_rep3_2023_rep4_VS_chip_H3K27me3_MCF7_Bernstein_2017_rep1_2017_rep2	CUT&Tag enriched	10433	CUT&Tag	MACS2	CUT&Tag MACS2	62733	10400	99.68
MCF7	H3K27me3	primary	polycomb_bins	Polycomb-repressed bins	CnT_H3K27me3_MCF7_Tian_2023_rep1_2023_rep2_2023_rep3_2023_rep4_VS_chip_H3K27me3_MCF7_Bernstein_2017_rep1_2017_rep2	Non-differential	17858	ChIP-seq	MACS2	ChIP-seq MACS2	231869	9237	51.72
MCF7	H3K27me3	primary	polycomb_bins	Polycomb-repressed bins	CnT_H3K27me3_MCF7_Tian_2023_rep1_2023_rep2_2023_rep3_2023_rep4_VS_chip_H3K27me3_MCF7_Bernstein_2017_rep1_2017_rep2	Non-differential	17858	CUT&Tag	MACS2	CUT&Tag MACS2	62733	12315	68.96
MCF7	H3K27me3	control	genebody_bins	active gene-body bins	CnT_H3K27me3_MCF7_Tian_2023_rep1_2023_rep2_2023_rep3_2023_rep4_VS_chip_H3K27me3_MCF7_Bernstein_2017_rep1_2017_rep2	Negative control	98206	ChIP-seq	MACS2	ChIP-seq MACS2	231869	5068	5.16
MCF7	H3K27me3	control	genebody_bins	active gene-body bins	CnT_H3K27me3_MCF7_Tian_2023_rep1_2023_rep2_2023_rep3_2023_rep4_VS_chip_H3K27me3_MCF7_Bernstein_2017_rep1_2017_rep2	Negative control	98206	CUT&Tag	MACS2	CUT&Tag MACS2	62733	1645	1.68
MCF7	H3K36me3	primary	genebody_bins	active gene-body bins	CnT_H3K36me3_MCF7_Tian_2023_rep1_2023_rep2_VS_chip_H3K36me3_MCF7_Bernstein_2021_rep1_2021_rep2	ChIP-seq enriched	38438	ChIP-seq	MACS2	ChIP-seq MACS2	283235	28726	74.73
MCF7	H3K36me3	primary	genebody_bins	active gene-body bins	CnT_H3K36me3_MCF7_Tian_2023_rep1_2023_rep2_VS_chip_H3K36me3_MCF7_Bernstein_2021_rep1_2021_rep2	ChIP-seq enriched	38438	CUT&Tag	MACS2	CUT&Tag MACS2	36146	6489	16.88
MCF7	H3K36me3	primary	genebody_bins	active gene-body bins	CnT_H3K36me3_MCF7_Tian_2023_rep1_2023_rep2_VS_chip_H3K36me3_MCF7_Bernstein_2021_rep1_2021_rep2	CUT&Tag enriched	26142	ChIP-seq	MACS2	ChIP-seq MACS2	283235	24548	93.90
MCF7	H3K36me3	primary	genebody_bins	active gene-body bins	CnT_H3K36me3_MCF7_Tian_2023_rep1_2023_rep2_VS_chip_H3K36me3_MCF7_Bernstein_2021_rep1_2021_rep2	CUT&Tag enriched	26142	CUT&Tag	MACS2	CUT&Tag MACS2	36146	26138	99.98
MCF7	H3K36me3	primary	genebody_bins	active gene-body bins	CnT_H3K36me3_MCF7_Tian_2023_rep1_2023_rep2_VS_chip_H3K36me3_MCF7_Bernstein_2021_rep1_2021_rep2	Non-differential	32173	ChIP-seq	MACS2	ChIP-seq MACS2	283235	27522	85.54
MCF7	H3K36me3	primary	genebody_bins	active gene-body bins	CnT_H3K36me3_MCF7_Tian_2023_rep1_2023_rep2_VS_chip_H3K36me3_MCF7_Bernstein_2021_rep1_2021_rep2	Non-differential	32173	CUT&Tag	MACS2	CUT&Tag MACS2	36146	27917	86.77
MCF7	H3K36me3	control	polycomb_bins	Polycomb-repressed bins	CnT_H3K36me3_MCF7_Tian_2023_rep1_2023_rep2_VS_chip_H3K36me3_MCF7_Bernstein_2021_rep1_2021_rep2	Negative control	47365	ChIP-seq	MACS2	ChIP-seq MACS2	283235	4440	9.37
MCF7	H3K36me3	control	polycomb_bins	Polycomb-repressed bins	CnT_H3K36me3_MCF7_Tian_2023_rep1_2023_rep2_VS_chip_H3K36me3_MCF7_Bernstein_2021_rep1_2021_rep2	Negative control	47365	CUT&Tag	MACS2	CUT&Tag MACS2	36146	1373	2.90
